# Auditory experience prevents loss of the innate song preference as a selective cue in *Drosophila*

**DOI:** 10.1101/2020.07.16.205443

**Authors:** Xiaodong Li, James Kruszelnicki, Yukina Chiba, Hiroshi Ishimoto, Yuki Ishikawa, Azusa Kamikouchi

## Abstract

Auditory learning is a prerequisite step for acoustic communication learning, which was previously assumed to be restricted to animals with high levels of cognition, such as humans, cetaceans, and birds. How animals that rely on auditory learning for acoustic communication form sound preferences is not known. Fruit flies are a recently proposed novel animal model for studying experience-dependent auditory perceptual plasticity because of their ability to acquire song preferences via song exposure. Whether fruit flies have innate courtship song preferences, however, is unclear. Here we report that, similar to songbirds, fruit flies exhibit an innate preference for conspecific courtship songs. Maintenance of innate song preference requires song input, reminiscent of the song learning process in songbirds. Our findings also indicate that the response to conspecific and heterospecific songs manifests temporal and experience-dependent differentiation, which may underlie innate song preference and its plasticity. In addition, we find that flies have a robust ability to reacquire song preference during aging. Fruit flies thus offer a novel and simple approach for studying sound preference formation and its underlying mechanisms.
