## Supplementary material for "Auditory experience prevents loss of the innate song preference as a selective cue in *Drosophila*": Table S1. Summary of all experimental conditions for each group tested.

### Sheet: Sheet1 - Table 1
SI Appendix Tables
Table S1. Summary of all experimental conditions for each group tested.
Figure	Experiment	Group	Rearing condition	Switch of rearing condition	Wing clip	Test	Training sound playback	Training sound
1	1	1	Group	-	Day 0	4th day	-	-
1	1	2	Single	-	Day 0	4th day	-	-
1	1	3	Group	-	3rd day	4th day	-	-
2	2	4	Group	-	5th day	7th day	-	-
2	2	5	Group	-	5th day	8th day	-	-
2	2	6	Group	-	5th day	9th day	-	-
2	2	7	Group	-	6th day	9th day	-	-
2	2	8	Group	-	6th day	10th day	-	-
3	3	9	Single	-	Day 0	4th day	ZT 9 on day 0 to ZT 9 on 3rd day	White noise
3	3	10	Single	-	Day 0	4th day	ZT 9 on day 0 to ZT 9 on 3rd day	Pure tone
3	3	11	Single	-	Day 0	4th day	ZT 9 on day 0 to ZT 9 on 3rd day	Conspecific song
3	3	12	Single	-	Day 0	7th day	ZT 9 on 3rd day to ZT 9 on 6th day	Conspecific song
3	3	13	Single	-	Day 0	7th day	ZT 9 on day 0 to ZT 9 on 3rd day	Conspecific song
4	4	14	Single	-	10th day	11th day	-	-
4	4	15	Group	-	10th day	11th day	-	-
4	4	16	Group - Single	5th day	10th day	11th day	-	-
4	4	17	Single - Group	5th day	10th day	11th day	-	-
4	4	18	Single - Group	10th day	15th day	16th day	-	-
4	4	19	Single - Group	15th day	20th day	21st day	-	-
Day 0 means the day of eclosion; behavioral tests were performed in ZT 1-4 on the test day.
Conspecific and heterospecific songs indicate the pulse song of 35-ms and 75-ms IPIs respectively.
