## Supplementary material for "Auditory experience prevents loss of the innate song preference as a selective cue in *Drosophila*": Table S2. Summary of all statistical results for each comparison.

### Sheet: Sheet 2 - Table S2. Summary of 
Table S2. Summary of all statistical results for each comparison.
Figures		Groups	Comparisons		Statistical method	P value	Significance
Figure 1	Figure 1B	Group 1	conspecific song	before vs after	Wilcoxon signed rank test	1.192e-07	***
			heterospecific song	before vs after	Wilcoxon signed rank test	4.869e-07	***
			conspecific song vs heterospecific song	after vs after	Mann-Whitney U test	0.0004062	***
		Group 2	conspecific song	before vs after	Wilcoxon signed rank test	1.187e-07	***
			heterospecific song	before vs after	Wilcoxon signed rank test	0.002136	**
			conspecific song vs heterospecific song	after vs after	Mann-Whitney U test	4.088e-06	***
		Group 3	conspecific song	before vs after	Wilcoxon signed rank test	1.204e-05	***
			heterospecific song	before vs after	Wilcoxon signed rank test	0.01508	*
			conspecific song vs heterospecific song	after vs after	Mann-Whitney U test	0.004639	**
Figure 2	Figure 2B	Group 4	conspecific song	before vs after	Wilcoxon signed rank test	8.789e-06	***
			heterospecific song	before vs after	Wilcoxon signed rank test	1.633e-05	***
			conspecific song vs heterospecific song	after vs after	Mann-Whitney U test	2.021e-05	***
		Group 5	conspecific song	before vs after	Wilcoxon signed rank test	5.96e-08	***
			heterospecific song	before vs after	Wilcoxon signed rank test	7e-05	***
			conspecific song vs heterospecific song	after vs after	Mann-Whitney U test	3.481e-05	***
		Group 6	conspecific song	before vs after	Wilcoxon signed rank test	2.503e-05	***
			heterospecific song	before vs after	Wilcoxon signed rank test	8.796e-06	***
			conspecific song vs heterospecific song	after vs after	Mann-Whitney U test	0.5407	N.S
	Figure 2D	Group 7	conspecific song	before vs after	Wilcoxon signed rank test	2.384e-07	***
			heterospecific song	before vs after	Wilcoxon signed rank test	3.644e-07	***
			conspecific song vs heterospecific song	after vs after	Mann-Whitney U test	2.044e-07	***
		Group 8	conspecific song	before vs after	Wilcoxon signed rank test	1.811e-06	***
			heterospecific song	before vs after	Wilcoxon signed rank test	1.817e-06	***
			conspecific song vs heterospecific song	after vs after	Mann-Whitney U test	1.919e-06	***
	Figure 2E		group 4 vs group 5		Kruskal-Wallis test followed by the Mann-Whitney U test using BH correction.	0.78	N.S
			group 4 vs group 6			0.0006	**
			group 5 vs group 6			0.0006	**
	Figure 2F		group 7 vs group 8		Mann-Whitney U test	0.032	*
Figure 3	Figure 3B	Group 9	conspecific song	before vs after	Wilcoxon signed rank test	1.397e-09	***
		Group 10	conspecific song	before vs after	Wilcoxon signed rank test	2.348e-05	***
		Group 11	conspecific song	before vs after	Wilcoxon signed rank test	1.431e-07	***
		Group 12	conspecific song	before vs after	Wilcoxon signed rank test	7.206e-05	***
		Group 13	conspecific song	before vs after	Wilcoxon signed rank test	1.907e-06	***
	Figure 3C		group 2 vs group 9	after vs after	Kruskal-Wallis test followed by the Mann-Whitney U test using BH correction.	0.08	N.S
			group 2 vs group 10	after vs after		0.07	N.S
			group 2 vs group 11	after vs after		4.3e-05	***
			group 2 vs group 12	after vs after		0.07	N.S
			group 2 vs group 13	after vs after		0.07	N.S
Figure 4	Figure 4B	Group 14	conspecific song	before vs after	Wilcoxon signed rank test	3.815e-06	***
			heterospecific song	before vs after	Wilcoxon signed rank test	1.024e-07	***
			conspecific song vs heterospecific song	after vs after	Mann-Whitney U test	0.6159	N.S
		Group 15	conspecific song	before vs after	Wilcoxon signed rank test	5.245e-06	***
			heterospecific song	before vs after	Wilcoxon signed rank test	0.008993	**
			conspecific song vs heterospecific song	after vs after	Mann-Whitney U test	0.002149	**
		Group 16	conspecific song	before vs after	Wilcoxon signed rank test	3.706e-08	***
			heterospecific song	before vs after	Wilcoxon signed rank test	6.533e-11	***
			conspecific song vs heterospecific song	after vs after	Mann-Whitney U test	0.9591	N.S
		Group 17	conspecific song	before vs after	Wilcoxon signed rank test	1.289e-07	***
			heterospecific song	before vs after	Wilcoxon signed rank test	0.06357	N.S
			conspecific song vs heterospecific song	after vs after	Mann-Whitney U test	9.425e-12	***
Figure 5	Figure 5B	Group 18	conspecific song	before vs after	Wilcoxon signed rank test	2.384e-07	***
			heterospecific song	before vs after	Wilcoxon signed rank test	4.128e-05	***
			conspecific song vs heterospecific song	after vs after	Mann-Whitney U test	3.401e-05	***
		Group 19	conspecific song	before vs after	Wilcoxon signed rank test	0.0005796	***
			heterospecific song	before vs after	Wilcoxon signed rank test	0.07014	N.S
			conspecific song vs heterospecific song	after vs after	Mann-Whitney U test	0.003825	**
Figure S1	Figure S1A	conspecific song test	4 days old vs 6 days old	after vs after	Mann-Whitney U test	0.75	N.S
	Figure S1B	heterospecific song test	4 days old vs 6 days old	after vs after	Mann-Whitney U test	0.002915	**
Figure S2	Figure S2A		group 4 vs group 5		Kruskal-Wallis test followed by the Mann-Whitney U test using BH correction.	0.81	N.S
			group 4 vs group 6			0.81	N.S
			group 5 vs group 6			0.85	N.S
	Figure S2B		group 7 vs group 8		Mann-Whitney U test	0.62	N.S
Figure S3	Figure S3A	conspecific song test	group 1 vs group 3	after vs after	Mann-Whitney U test	2.184e-06	***
	Figure S3B	heterospecific song test	group 1 vs group 3	after vs after	Mann-Whitney U test	7.098e-06	***
